# Molecular mapping and functional validation of GLP-1R cholesterol binding sites in pancreatic beta cells

**DOI:** 10.1101/2024.06.22.600087

**Authors:** Affiong I Oqua, Kin Chao, Liliane El Eid, Lisa Casteller, Billy P Baxter, Alba Miguéns-Gómez, Sebastian Barg, Ben Jones, Jorge Bernadino de la Serna, Sarah L Rouse, Alejandra Tomas

**Affiliations:** Section of Cell Biology and Functional Genomics, Division of Diabetes, Endocrinology and Metabolism, Department of Metabolism, Digestion and Reproduction, Imperial College London, London, UK; Department of Life Sciences, Imperial College London, London, UK; Section of Investigative Medicine, Division of Diabetes, Endocrinology and Metabolism, Department of Metabolism, Digestion and Reproduction, Imperial College London, London, UK; Department of Medical Cell Biology, University of Uppsala, Uppsala, Sweden; National Heart and Lung Institute, Imperial College London, London, UK

## Abstract

G protein-coupled receptors (GPCRs) are integral membrane proteins which closely interact with their plasma membrane lipid microenvironment. Cholesterol is a lipid enriched at the plasma membrane with pivotal roles in the control of membrane fluidity and maintenance of membrane microarchitecture, directly impacting on GPCR stability, dynamics and function. Cholesterol extraction from pancreatic beta cells has previously been shown to disrupt the internalisation, clustering and cAMP responses of the glucagon-like peptide-1 receptor (GLP-1R), a class B1 GPCR with key roles in the control of blood glucose levels via the potentiation of insulin secretion in beta cells and weight reduction via the modulation of brain appetite control centres. Here, we unveil the detrimental effect of a high cholesterol diet on GLP-1R-dependent glucoregulation *in vivo*, and the improvement in GLP-1R function that a reduction in cholesterol synthesis using simvastatin exerts in pancreatic islets. We next identify and map sites of cholesterol high occupancy and residence time on active *versus* inactive GLP-1Rs using coarse-grained molecular dynamics (cgMD) simulations, followed by a screen of key residues selected from these sites and detailed analyses of the effects of mutating one of these residues, Val229, to alanine on GLP-1R interactions with cholesterol, plasma membrane behaviours, clustering, trafficking and signalling in pancreatic beta cells and primary islets, unveiling an improved insulin secretion profile for the V229A mutant receptor. This study 1) highlights the role of cholesterol in regulating GLP-1R responses *in vivo*; 2) provides a detailed map of GLP-1R - cholesterol binding sites in model membranes; 3) validates their functional relevance in beta cells; and 4) highlights their potential as locations for the rational design of novel allosteric modulators with the capacity to fine-tune GLP-1R responses.
