## Supplementary File 1 for "Molecular mapping and functional validation of GLP-1R cholesterol binding sites in pancreatic beta cells"

### Sheet: Veh vs MBCD chol G11 vs Ex-4
Mouse Islets	SECRETED INSULIN (ng/mL)				INTERNAL INSULIN (ng/mL)
N	Veh G11	Veh G11+Ex-4	MβCD/chol G11	MβCD/chol G11+ Ex-4	Veh G11	Veh G11+Ex-4	MβCD/chol G11	MβCD/chol G11+ Ex-4
1	2.79779	10.8282	8.9959	8.47136	459.524	539.093	802.118	374.024
2	2.90397	12.4879	9.93076	17.0495	531.822	738.402	1236.45	737.614
3	4.30046	15.7012	10.2528	27.9205	983.508	375.749	471.567	749.957
4	3.85585	10.0231	13.2693	21.8533	562.813	476.426	757.444	840.74
5	1.27459	6.48078	1.65452	13.7209	548.422	372.371	269.786	861.536
	% Insulin secretion
1	0.60516	1.96904	1.10908	2.21476
2	0.543076	1.66308	0.796768	2.25922
3	0.435353	4.01103	2.12793	3.58932
4	0.680441	2.06045	1.7217	2.53344
5	0.231871	1.71064	0.609533	1.56764

### Sheet: Veh vs LPDS simv G11 vs Ex-4
Mouse Islets	SECRETED INSULIN (ng/mL)				INTERNAL INSULIN (ng/mL)
N	Veh G11	Veh G11+Ex-4	LPDS/simv G11	LPDS/simv G11+Ex-4	Veh G11	Veh G11+Ex-4	LPDS/simv G11	LPDS/simv G11+Ex-4
1	2.88959	7.2992	3.23042	18.0007	2031.21	2324.59	2777.46	2964.18
2	1.44728	5.58222	2.18387	14.7551	1595.65	1695.29	2214.16	1613.02
3	6.76746	13.389	7.40487	17.6187	772.05	1217.65	420.912	735.466
4	12.0065	13.6105	11.8246	16.608	575.169	499.696	443.338	401.745
5	7.74648	12.6591	2.57725	9.99221	1018.36	766.109	447.269	510.326
6	3.91632	10.1113	2.10219	6.11737	566.103	582.661	614.522	668.496
7	0.0614767	0.216163	0.10237	0.756161	18.564	14.6661	16.0034	14.9219
	% Insulin secretion
1	0.142058	0.313016	0.116173	0.603609
2	0.0906195	0.328198	0.0985345	0.906461
3	0.86894	1.08762	1.72883	2.33954
4	2.04479	2.65153	2.59788	3.96986
5	0.754942	1.62553	0.572918	1.9204
6	0.68705	1.70576	0.340919	0.906797
7	0.330068	1.45249	0.635607	4.82306

### Sheet: Veh vs MBCD chol secr cocktail
Mouse Islets	SECRETED INSULIN (ng/mL)		INTERNAL INSULIN (ng/mL)
N	Veh	MβCD/chol + cocktail	Veh	MβCD/chol + cocktail
1	99.9475	79.4198	2124.28	1633.47
2	83.3642	64.8544	1754.66	1268.5
3	83.9417	60.0835	2411.72	1733.74
	% Insulin secretion
1	4.49359	4.63659
2	4.53553	4.86399
3	3.36351	3.34946

### Sheet: hGLP1R KO WT vs V229A
hGLP-1R KO islets transduced with SNAP-GLP-1R WT or V229A AV	SECRETED INSULIN (ng/mL)				INTERNAL INSULIN (ng/mL)
N	GLP-1R WT G11	GLP-1R WT G11+Ex-4	GLP-1R V229A G11	GLP-1R V229A G11+Ex-4	GLP-1R WT G11	GLP-1R WT G11+Ex-4	GLP-1R V229A G11	GLP-1R V229A G11+Ex-4
1	11.0864	18.0675	12.5349	31.6917	2559.35	1358.98	1883.07	1375.62
2	10.2159	17.1661	12.4868	19.5302	1207.68	1272.17	2492.25	1643.94
3	5.11087	14.0519	9.12189	21.5727	645.165	930.071	1122.58	957.561
	% Insulin secretion
1	0.431305	1.31204	0.661261	2.25194
2	0.838813	1.33139	0.498527	1.17406
3	0.785954	1.48836	0.806034	2.20325
	Surface Receptor Ratio
1	1	1	0.733455	0.733455
2	1	1	0.873219	0.873219
3	1	1	0.683372	0.683372
	% Insulin secretion (surface corrected)
1	0.431305	1.31204	0.901571	3.07031
2	0.838813	1.33139	0.570907	1.34452
3	0.785954	1.48836	1.17949	3.22408

### Sheet: hGLP1R KO WT vs V229A MBCD chol
hGLP-1R KO islets transduced with SNAP-GLP-1R WT or V229A AV	SECRETED INSULIN (ng/mL)				INTERNAL INSULIN (ng/mL)
N	GLP-1R WT G11 MβCD/chol	GLP-1R WT G11+Ex-4 MβCD/chol	GLP-1R V229A G11 MβCD/chol	GLP-1R V229A G11+Ex-4 MβCD/chol	GLP-1R WT G11 MβCD/chol	GLP-1R WT G11+Ex-4 MβCD/chol	GLP-1R V229A G11 MβCD/chol	GLP-1R V229A G11+Ex-4 MβCD/chol
1	28.8771	19.1798	30.7544	25.2381	2562.22	1425.9	2252.17	1944.48
2	14.4584	11.9975	15.7647	17.2755	1746.18	1400.51	1413.85	1572.4
3	3.05064	3.37089	3.06226	1.92897	1279.69	1612.61	1299.42	1107.68
4	3.24302	3.10131	3.83793	3.48822	1096.43	1049.32	1202.21	1031.7
	% Insulin secretion
1	1.11447	1.32725	1.34715	1.2813
2	0.821199	0.849373	1.10273	1.08673
3	0.237822	0.208597	0.235109	0.173842
4	0.294908	0.294683	0.318223	0.336965

### Sheet: INS SNAP-GLP1R WT vs V229A
INS-1 832/3 SNAP-GLP-1R WT vs V229A	SECRETED INSULIN (ng/mL)				INTERNAL INSULIN (ng/mL)
N	GLP-1R WT G11	GLP-1R WT G11+Ex-4	GLP-1R V229A G11	GLP-1R V229A G11+Ex-4	GLP-1R WT G11	GLP-1R WT G11+Ex-4	GLP-1R V229A G11	GLP-1R V229A G11+Ex-4
1	2.3656	4.38123	7.43901	15.1694	35.4213	47.4663	317.133	305.923
2	2.65885	3.90638	7.58669	15.6442	72.594	63.6672	599.195	612.334
3	4.30439	6.24561	8.54737	13.3805	87.0524	82.3048	322.172	280.824
4	9.47133	15.7207	18.448	41.1329	193.673	221.783	578.359	636.249
5	5.01139	6.78995	2.54221	10.893	213.8	180.187	465.444	461.767
	% Insulin secretion
1	6.26038	8.45023	2.29194	4.72431
2	3.53322	5.78093	1.25032	2.49119
3	4.71163	7.05317	2.58448	4.54804
4	4.66236	6.61913	3.09111	6.07233
5	2.29028	3.63144	0.543222	2.30461
	Surface Receptor Ratio
1	1	1	0.848217	0.848217
2	1	1	0.86656	0.86656
3	1	1	0.777244	0.777244
4	1	1	0.76397	0.76397
5	1	1	0.837202	0.837202
	% Insulin secretion (surface corrected)
1	6.26038	8.45023	2.70207	5.56969
2	3.53322	5.78093	1.44285	2.87481
3	4.71163	7.05317	3.32518	5.85149
4	4.66236	6.61913	4.04612	7.94839
5	2.29028	3.63144	0.648854	2.75275
